# An in vivo drug screen reveals that cyclooxygenase 2-derived prostaglandin D_2_ promotes spinal cord neurogenesis

**DOI:** 10.1101/2023.10.05.561099

**Authors:** González-Llera Laura, Sobrido-Cameán Daniel, Quelle-Regaldie Ana, Sánchez Laura, Barreiro-Iglesias Antón

## Abstract

The study of neurogenesis is essential to understand fundamental developmental processes and for the development of cell replacement therapies for central nervous system disorders. Here, we designed an in vivo drug screening protocol in developing zebrafish to find new molecules and signalling pathways regulating neurogenesis in the ventral spinal cord. This unbiased drug screen revealed that 4 cyclooxygenase (COX) inhibitors reduce the generation of serotonergic interneurons in the developing spinal cord. These results fitted very nicely with available single cell RNAseq data revealing that the floor plate cells show differential expression of 1 of the 2 COX2 zebrafish genes (*ptgs2a)*. Indeed, several selective COX2 inhibitors and 2 different morpholinos against *ptgs2a* also caused a significant reduction in the number of serotonergic neurons in the ventral spinal cord and led to locomotor deficits. Single cell RNAseq data and different pharmacological manipulations further revealed that COX2-floor plate-derived prostaglandin D_2_ promotes neurogenesis in the developing spinal cord by promoting mitotic activity in progenitor cells. Rescue experiments using a phosphodiesterase-4 inhibitor suggest that intracellular changes in cAMP levels underlie the effects of COX inhibitors on neurogenesis and locomotion. Our study provides compelling in vivo evidence showing that prostaglandin signalling promotes neurogenesis in the ventral spinal cord.
