## Supplementary file 1 for "An in vivo drug screen reveals that cyclooxygenase 2-derived prostaglandin D_2_ promotes spinal cord neurogenesis"

### Sheet: Rack 9
CATNUM	Name	SecName	Initial number of animals	Dead animals after 24 hours	Dead animals after 48 hours	N number	Mean number of neurons	SEM	p-Value (vs DMSO)	Significant
-	DMSO	Dimethyl sulfoxide	60			47	12.26	0.36
-	Cyclopamine	Cyclopamine	60	1		57	6.87	0.34	<0.0001	Yes
I2764	ML-7	1-(5-Iodonaphthalene-1-sulfonyl)-1H-hexahydro-1,4-diazepine hydrochloride	10			9	10.33	1.26	0.0584	No
I5879	3-Isobutyl-1-methylxanthine	IBMX	10			9	11.44	1.21	0.4125	No
I7627	Iproniazid phosphate		10	1		9	12.56	1.2	0.7603	No
I9890	m-Iodobenzylguanidine hemisulfate	MIBG	10	1		7	13.57	1.52	0.2377	No
I135	Imetit dihydrobromide	S-[2-(Imidazol-4-yl)ethyl]isothiourea dihydrochloride	10		1	9	13.67	0.76	0.1219	No
A1362	Agomelatine	N-[2-(7-Methoxy-1-naphthalenyl)ethyl]-acetamide, S-20098	10		1	8	9.37	1.78	0.0139	No
K3888	Kenpaullone	NSC 664704	10			9	11.22	0.98	0.2740	No
SML1102	Darifenacin hydrobromide	(3S)-1-[2-(2,3-Dihydro-5-benzofuranyl)ethyl]-a,a-diphenyl-3-pyrrolidineacetamide hydrobromide	10			8	11.5	0.26	0.4031	No
L5025	Leflunomide	5-Methylisoxazole-4-(4-trifluoromethylcarboxanilide)	10			8	5.12	0.98	<0.0001	Yes
SMl0912	SB 674042	(2S)- 1-[[5-(2-Fluorophenyl)-2-methyl-4-thiazolyl]carbonyl]-2-[(5-phenyl-1,3,4-oxadiazol-2-yl)methyl]-pyrrolidine	10			9	14.22	1.41	0.0609	No
SML0264	AEG 3482	6-Phenyl-imidazo[2,1-b]-1,3,4-thiadiazole-2-sulfonamide	10			6	6.16	0.60	<0.0001	Yes
I6138	Idazoxan hydrochloride	RX 781094	10			10	13.5	1.01	0.1791	No
F8682	Fosmidomycin sodium salt hydrate	(3-(Formylhydroxyamino)propyl)phosphonic acid sodium salt, (3-(N-Hydroxyformamido)propyl)phosphonic acid sodium salt, FR 31564	10			7	11.43	0.78	0.4091	No
I106	S(+)-Ibuprofen	S-(+)-2-(4-Isobutylphenyl)propionic acid	10			8	8.75	0.36	0.0002	Yes
I138	1,5-Isoquinolinediol	1,5-Dihydroxyisoquinoline	10			9	10.67	0.79	0.0843	No
K0250	Kainic acid	2-Carboxy-3-carboxymethyl-4-isopropenylpyrrolidine	10			7	11.14	0.73	0.2658	No
U6881	U-73343	1-[6-[((17ß)-3-Methoxyestra-1,3,5[10]-trien-17-yl)amino]hexyl]-2,5-pyrrolidinedione	10			10	9.5	1.02	0.004	Yes
SMl1625	Gemifloxacin mesylate	7-(4-Aminomethyl-3-?methyloxyiminopyrrolidin-1-l)-1-cyclopropyl-6-fluoro-4-oxo-1, 4-dihydro-1,8-naphthyridine-3-carboxylic acid mesylate	10			8	11.5	1.05	0.4449	No
SML0653	Capecitabine	5'-Deoxy-5-fluoro-N-[(pentyloxy)carbonyl]cytidine, Ro-9-1978	10			5	11.0	1.94	0.3267	No
N0287	NNC 55-0396	(1S,2S)-2-(2-(N-[(3-Benzimidazol-2-yl)propyl]-N-methylamino)ethyl)-6-fluoro-1,2,3,4-tetrahydro-1-isopropyl-2-naphtyl cyclopropanecarboxylate dihydrochloride	10			6	8.83	0.54	0.0019	Yes
I2892	Ifenprodil tartrate	alpha-(4-Hydroxyphenyl)-beta-(4-benzylpiperidin-1-yl)-beta-methylethanol tartrate	10			8	11.13	0.66	0.2285	No
SML0247	Rizatriptan benzoate salt	MK-462 N,N-Dimethyl-2-[5-(1,2,4-triazol-1-ylmethyl)-1H-indol-3-yl]ethylamine benzoate salt	10			8	9.0	0.86	0.0012	Yes
SMl1073	BIX	2-(3,4-Dihydroxyphenyl)-2-oxoethyl ester thiocyanic acid, BiP protein Inducer X	10		6	3	3.0	0.57	<0.0001	Yes
SMl1590	Alcaftadine	6,11-Dihydro-11-(1-methyl-4-piperidinylidene)-5H-imidazo[2,1-b][3]benzazepine-3-carboxaldehyde, R 89674	10			10	11.0	1.10	0.1852	No
M1818	Molindone hydrochloride	3-Ethyl-1,5,6,7-tetrahydro-2-methyl-5-(4-morpholinylmethyl)-4H-indol-4-one hydrochloride	10			10	9.3	0.76	0.0012	Yes
K1003	Ketoconazole	cis-1-Acetyl-4-[4-[[2-(2,4- dichlorophenyl)-2-(1H-imidazol-1-ylmethyl)-1,3-dioxolan-4-yl]methoxy]phenyl]-piperazine	10			8	11.5	1.13	0.4513	No
L0258	L-701,324	7-Chloro-4-hydroxy-3-(3-phenoxy)phenylquinolin-2[1H]-one	10			8	8.75	0.59	0.0004	Yes
SML1587	Perlapine	6-(4-Methyl-1-piperazinyl)-11H-?dibenz[b,e]azepine, 6-(4-Methyl-1-piperazinyl)morphanthridine, CID 16106	10			9	7.33	0.92	<0.0001	Yes
L5647	Lidocaine hydrochloride		10			8	11.88	0.74	0.6863	No
R0529	Ro 90-7501	2'-(4-Aminophenyl)-[2,5'-bi-1H-benzimidazol]-5-amine	10			8	10.63	0.46	0.0783	No
I3639	Isotharine mesylate	4-[1-Hydroxy-2-[(1-methylethyl)amino]butyl]-1,2-benzenediol mesylate	10			4	9.75	1.37	0.0778	No
I6504	(-)-Isoproterenol hydrochloride	(-)-Isoprenaline hydrochloride	10			6	8.66	1.43	0.0026	Yes
I8250	3-Iodo-L-tyrosine	S(-)-3-Iodo-4-hydroxyphenylalanine	10			7	10.14	1.83	0.0748	No
I117	R(+)-IAA-94	R(+)-Methylindazone; Indanyloxyacetic acid 94	10			10	11.1	0.75	0.1862	No
I146	IB-MECA	1-Deoxy-1-[6-[[(3-iodophenyl) methyl]amino]-9H-purin-9-yl]-N-methyl-beta-D-ribofuranuronamide	10	1		5	9.2	0.48	0.0097	Yes
K1136	Ketorolac tris salt	Toradol	10	1		4	7.75	1.03	0.0024	Yes
L0664	loxoprofen	Koloxo	10			7	9.14	0.40	0.0011	Yes
L2906	Lomefloxacin hydrochloride		10			5	4.8	0.86	<0.0001	Yes
L5783	Lidocaine N-ethyl bromide quaternary salt	QX-314	10			6	7.66	0.71	<0.0001	Yes
L9664	Loratadine	4-(8-chloro-5,6-dihydro-11H-benzo[5,6]cycloheptal[1,2-b]pyridin-11-ylidene-1-piperidinecarboxylic acid ethyl ester	10			5	11.6	0.50	0.5670	No
I3766	Isoliquiritigenin	2',4,4'-Trihydroxychalcone	10			6	11.83	1.13	0.7017	No
I7016	1-(5-Isoquinolinylsulfonyl)-2-methylpiperazine dihydrochloride	H-7 dihydrochloride	10			6	12.33	0.76	0.9416	No
SML1169	Pitstop 2	N-[5-[(4-Bromophenyl)methylene]-4,5-dihydro-4-oxo-2-thiazolyl]1-n-phthalenesulfonamide	10	10		0	x	x	x	x
I119	Indatraline hydrochloride	Lu 19-005	10			10	11.2	0.82	0.2338	No
A0606	Aurothioglucose	1-Thio-D-glucopyranose gold salt	10			9	8.55	0.80	0.0001	Yes
K1751	Ketoprofen	2-(3-Benzoylphenyl)propionic acid	10			8	10.63	0.96	0.0977	No
L1011	Labetalol hydrochloride	2-Hydroxy-5-(1-hydroxy-2-[(1-methyl-3-phenylpropyl)amino]ethyl)benzamide hydrochloride	10			8	12.75	1.34	0.6348	No
L3791	Lamotrigine	GI 267119X; 6-(2,3-dichlorophenyl)-1,2,4-triazine-3,5-diamine	10			7	11.57	1.11	0.5112	No
A6664	4-Amidinophenylmethanesulfonyl fluoride hydrochloride	4-Amidinobenzylsulfonyl fluoride hydrochloride, p-APMSF	10			7	13.57	0.42	0.1782	No
L9756	(-)-Tetramisole hydrochloride	Levamisole hydrochloride	10			8	11.88	0.74	0.6863	No
I4883	(±)-Ibuprofen	alpha-Methyl-4-(isobutyl)phenylacetic acid	10			7	10.57	0.78	0.096	No
I7378	Indomethacin		10			7	11.71	0.91	0.5940	No
I8898	Ivermectin	MK-933	10			7	11.29	0.96	0.3438	No
SMl1251	Iofetamine hydrochloride	(6S,7S,13aR)- 5,6,7,8-Tetrahydro-1,2,3,13-?tetramethoxy-6,7-dimethyl-benzo[3,4]cycloocta[1,2-f1[,13]benzodioxol-6-ol, Besigomsin	10			9	12.0	1.16	0.7937	No
I160	3-(1H-Imidazol-4-yl)propyl di(p-fluorophenyl)methyl ether hydrochloride		10			8	12.0	1.0	0.7940	No
SMl1595	Luliconazole	(aE)-a-[(4R)-4-(2,4-Dichlorophenyl)-1,3-dithiolan-2-ylidene]-1H-imidazole-1-acetonitrile, NND 502	10			6	9.66	0.55	0.0166	No
SML0644	SANT-2	N-[3-(1H-Benzimidazol-2-yl)-4-chlorophenyl]-3,4,5-triethoxybenzamide	10			7	9.0	0.81	0.0031	Yes
L4376	alpha-Lobeline hydrochloride	(-)-Lobeline hydrochloride	10			7	7.42	0.48	<0.0001	Yes
L8401	LE 300	7-Methyl-6,7,8,9,14,15-hexahydro-5H-benz[d]indolo[2,3-g]azecine	10			7	9.71	1.24	0.0196	No
SMl1624	JNJ-63533054	(S)-3-Chloro-N-(2-oxo-2-((1-phenylethyl)amino)ethyl)benzamide	10			8	9.62	0.41	0.0053	Yes
SML0195	Mifamurtide	CGP-19835 MTP-PE MTP-cephalin Muramyl tripeptide phosphatidylethanolamine N-(N-Acetylmuramoyl)-L-alanyl-D-a-glutaminyl-N-[(7R)-4-hydroxy-4-oxido-10-oxo-7-[(1-oxohexadecyl)oxy]-3,5,9-trioxa-4-phosphapentacos-1-yl]-L-alaninamide	10			7	9.28	1.30	0.0073	Yes
I7379	Imipramine hydrochloride		10			7	11.14	1.43	0.3105	No
SML1480	Alclometasone dipropionate	Alclometasone 17,21-dipropionate, Alclometasone Dipropanoate, Sch 22219	10			8	5.62	1.56	<0.0001	Yes
I122	ICI 204,448 hydrochloride		10			9	11.44	0.92	0.3847	No
I18008	Isonipecotic acid	4-Piperidine carboxylic acid	10			8	12.38	1.03	0.9031	No
K2628	Ketotifen fumarate		10			7	7.85	0.88	0.0002	Yes
C5493	CyPPA	Cyclohexyl-[2-(3,5-dimethyl-pyrazol-1-yl)-6-methyl-pyrimidin-4-yl]-amine	10			6	12.83	0.87	0.5909	No
L4762	Loperamide hydrochloride		10			7	11.43	1.11	0.4276	No
L8533	Lansoprazole		10			8	8.62	0.46	0.0002	Yes
L9908	LY-294,002 hydrochloride	2-(4-Morpholinyl)-8-phenyl-4H-1-benzopyran-4-one hydrochloride	10			8	11.25	0.75	0.2884	No
I5627	(±)-Isoproterenol hydrochloride		10			9	10.22	0.66	0.0253	No
I7388	Isoxanthopterin	2-Amino-4,7-dihydroxypteridine	10			9	6.55	0.50	<0.0001	Yes
S3572	Stevioside	(4a-13-[(2-O-ß-D-Glucopyranosyl-ß-D-glucopyranosyl)oxy]kaur-16-en-18-oic acid ß-D-glucopyranosyl ester	10			5	9.8	0.66	0.0367	No
S8822	SB-525334	6-[2-tert-Butyl-5-(6-methyl-pyridin-2-yl)-1H-imidazol-4-yl]-quinoxaline	10			6	5.66	0.55	<0.0001	Yes
SMl0954	Thiocolchicine	10-Demethoxy-10-(methylthio)colchicine	10			10	10.2	0.62	0.0181	No
K3375	Kynurenic acid	4-Hydroxyquinoline-2-carboxylic acid	10			9	10.11	0.69	0.0192	No
L2037	beta-Lapachone		10			0	x	x	x	x
L4900	Lonidamine	Diclondazolic acid	10			7	9.28	0.77	0.0042	Yes
L8539	L-687,384 hydrochloride	1'-Benzyl-3,4-dihydrospiro[naphthalene-1-(2H),4'-piperidine] hydrochloride	10			9	10.0	0.47	0.0115	No
L106	Loxapine succinate		10			8	8.5	1.11	0.0004	Yes

### Sheet: Rack 10
CATNUM	Name	SecName	Initial number of animals	Dead animals after 24 hours	Dead animals after 48 hours	N number	Mean number of neurons	SEM	p-Value (vs DMSO)	Significant
-	DMSO	Dimethyl sulfoxide	60	1		54	10.35	0.33
-	Cyclopamine	Cyclopamine	60			60	6.11	0.28	<0.0001	Yes
T5576	TMPH hydrochloride	2,2,6,6-Tetramethylpiperidin-4-yl heptanoate hydrochloride	10			9	7.77	0.46	0.0015	Yes
SMl1100	Varespladib	2-[[3-(2-amino-2-oxoacetyl)-2-ethyl-1-(phenylmethyl)-1H-indol-4-yl]oxy]-acetic acid	10			8	7	0.65	0.0005	Yes
M1387	4-Methylpyrazole hydrochloride	Fomepizole	10			8	11.13	0.51	0.3941	No
SML0667	PF-429242 dihydrochloride	4-[(Diethylamino)methyl]-N-[2-(2-methoxyphenyl)ethyl]-N-(3R)-3-pyrrolidinyl-benzamide dihydrochloride, PF 429242 dihydrochloride	10			5	10	0.70	0.7571	No
M2901	Molsidomine	SIN-10	10			7	8.42	0.52	0.0494	No
M3668	Metergoline	[[(8beta)-1,6-Dimethylergolin-8-yl]-methyl]carbamic acid phenylmethyl ester	10			7	7.28	0.77	0.0027	Yes
M4531	Meclofenamic acid sodium	2-([2,6-Dichloro-3-methylphenyl]amino)benzoic acid sodium	10	10		0	x	x	x	x
M5391	(±)-Metoprolol (+)-tartrate	1-(Isopropylamino)-3-(p-[beta-methoxyethyl]phenoxy)-2-propanol tartrate	10			9	8	0.62	0.0085	Yes
SML0886	Leukadherin-1	4-[5-[[4-Oxo-3-(phenylmethyl)-2-thioxo-5-thiazolidinylidene]methyl]-2-furanyl]-benzoic acid	10			7	11.14	0.93	0.4293	No
M6690	MDL 28170	Z-Val-Phe-CHO	10			5	7.8	0.86	0.0291	No
L109	Lorglumide sodium	CR 1409	10			7	8.85	0.34	0.1205	No
L134	Linopirdine	DuP 996	10			8	9.62	0.65	0.4289	No
M1404	Nocodazole	R 17934	10	10		0	x	x	x	x
M2398	Metaproterenol hemisulfate		10			6	7.33	0.61	0.005	Yes
SML0223	Zoledronic acid monohydrate	P,P'-[1-Hydroxy-2-(1H-imidazol-1-yl)ethylidene]bisphosphonic acid monohydrate Zoledronate monohydrate [1-hydroxy-2-(1H-imidazol-1-yl)ethane-1,1-diyl]bis(phosphonic acid) monohydrate	10			9	7	0.76	0.0003	Yes
SML1226	YM-26734	1,1'-[5-[3,4-Dihydro-7-hydroxy-2-(4-hydroxyphenyl)-2H-1-benzopyran-4-yl]-2,4,6-trihydroxy-1,3-phenylene]bis1-dodecanone	10			8	10.5	0.70	0.8723	No
M4659	Milrinone	1,6-Dihydro-2-methyl-6-oxo-[3,4'-bipyridine]-5-carbonitrile	10			7	10.71	0.68	0.7099	No
M5435	6-Methyl-2-(phenylethynyl)pyridine hydrochloride	MPEP hydrochloride	10			6	12.33	1.22	0.0733	No
M6383	2-methoxyestradiol	2-Hydroxyestradiol 2-methyl ether	10			8	5.75	0.70	<0.0001	Yes
M6760	Myricetin	Cannabiscetin	10			8	10	0.88	0.7091	No
SMl0040	Lometrexol hydrate	LY 264618 hydrate N-[4-[2-[(6R)-2-amino-3,4,5,6,7,8-hexahydro-4-oxopyrido[2,3-d]pyrimidin-6-yl]ethyl]benzoyl]-L-glutamic acid hydrate	10			8	7.12	0.81	0.001	Yes
L135	L-741,626	(±)-3-[4-(4-Chlorophenyl)-4-hydroxypiperidinyl]methylindole	10			6	6.66	0.84	0.0009	Yes
M1514	N-omega-Methyl-5-hydroxytryptamine oxalate salt	N-omega-Methylserotonin	10			8	8.62	1.03	0.0767	No
M2525	Mianserin hydrochloride	1,2,3,4,10,14b-Hexahydro-2-methyldibenzo[c,f]pyryzino[1,2-a]azepine hydrochloride	10			9	10	1.02	0.7042	No
SMl0741	ML324	N-(3-(Dimethylamino)propyl)-4-(8-hydroxyquinolin-6-yl)benzamide	10			7	7.71	1.06	0.0113	No
M3778	Clorgyline hydrochloride	N-Methyl-N-propargyl-3-(2,4-dichlorophenoxy)-propylamine hydrochloride	10			9	9.22	0.82	0.2099	No
M4796	(±)-alpha-Methyl-4-carboxyphenylglycine	(±)-MCPG	10			9	8.55	0.50	0.0394	No
M5441	Mibefradil dihydrochloride	Ro 40-5967; (1S,2S)-2-[2[[3-(2-benzimidazolylpropyl]methylamino]ethyl]-6-fluoro-1,2,3,4-tetrahydro-1-isopropyl-2-naphthyl methoxyacetate dihydrochloride	10			9	9.77	0.99	0.5337	No
M6500	Cysteamine hydrochloride	Mercaptamine; MEA hydrochloride	10			8	9.37	0.92	0.3047	No
M7033	NG-Monomethyl-L-arginine acetate	L-NMMA	10			6	7.66	1.08	0.015	No
Sml1626	TFCA	3-(3,4-Dimethoxyphenyl)-N-[4-(trifluoromethyl)phenyl]-2-propenamide	10			9	9.88	0.58	0.5929	No
L119	L-703,606 oxalate salt hydrate	cis-2-(Diphenylmethyl)-N-[(2-iodophenyl)methyl]-1-azabicyclo[2.2.2]octan-3-amine oxalate salt	10			7	8.71	0.64	0.0956	No
M1559	Moxonidine hydrochloride	BDF-5895	10			5	6.8	1.46	0.0041	Yes
SMl1591	Buclizine dihydrochloride	1-(p-Chloro-a-phenylbenzyl)-4-(p-tert-butylbenzyl)piperazine	10			8	9.25	0.79	0.2396	No
M3127	S-Methylisothiourea hemisulfate	Carbamimidothioic acid methyl ester hemisulfate	10			6	11.5	0.42	0.2678	No
D9446	L-DOPS	L-threo 3,4-Dihydroxyphenylserine	10			7	8.85	1.45	0.165	No
M4910	1-Methylhistamine dihydrochloride		10			10	8.9	0.79	0.094	No
SML0233	Ro 61-8048	3,4-Dimethoxy-N-[4-(3-nitrophenyl)-2-thiazolyl]-benzenesulfonamide 3,4-Dimethoxy-N-[4-(3-nitrophenyl)thiazol-2-yl]benzenesulfonamide Ro-61-8048	10			6	7.66	0.91	0.0137	No
M6517	alpha,beta-Methylene adenosine 5'-triphosphate dilithium	alpha,beta-Methylene ATP, AMP-CPP dilithium	10			8	9.12	1.15	0.2142	No
M7065	MK-912	L-657,743 hydrochloride	10			9	9.88	0.51	0.5897	No
B175	BW 723C86	alpha-methyl-5-(2-thienylmethoxy)-1H-Indole-3-ethanamine monohydrochloride	10			8	10.38	0.49	0.9796	No
M0763	Metoclopramide hydrochloride		10			6	10.33	0.91	0.9861	No
SMl0932	Psoralidin	3,9-Dihydroxy-2-(3-methyl-2-butenyl)-6H-benzofuro[3,2-c][1]benzopyran-6-one; 3,9-Dihydroxy-2-prenylcoumestan	10			6	9.66	1.08	0.5251	No
M2547	8-Methoxymethyl-3-isobutyl-1-methylxanthine	8-Methoxymethyl-IBMX	10			7	10.29	0.96	0.9474	No
M3184	MG 624	N,N,N-Triethyl-2-(4-trans-stilbenoxy)ethylammonium iodide	10			9	9.22	0.77	0.2062	No
M3935	Meloxicam sodium	4-Hydroxy-2-methyl-N-(5-methyl-2-thiazolyl)-2H-1,2-benzothiazine-3-carboxamide 1,1-dioxide	10			6	6.16	0.79	0.0002	Yes
M5154	Moxisylyte hydrochloride	4-Dimethylaminoethoxy-5-isopropyl-2-methylphenyl acetate hydrochloride	10			7	9	0.78	0.1725	No
M5560	(S)-MAP4 hydrochloride	(S)-2-Amino-2-methyl-4-phosphonobutanoate hydrochloride	10			10	6.4	1.10	<0.0001	Yes
M6524	Methoxamine hydrochloride		10			6	8.33	0.66	0.0567	No
M7277	(±)-3-(3,4-dihydroxyphenyl)-2-methyl-DL-alanine	DL-alpha-Methyl-DOPA	10			7	7.85	0.73	0.013	No
SMl1152	GSK137647A	4-Methoxy-N-(2,4,6-trimethylphenyl)-benzenesulfonamide	10			6	10.5	0.99	0.8896	No
M0814	R(-)-Me5	1-(2,6-Dimethylphenoxy)-3-methyl-2-butanamine hydroiodide	10			7	10.71	0.83	0.7138	No
B1686	BIO	(2'Z,3'E)-6-Bromoindirubin-3'-oxime	10	10		0	x	x	x	x
SML0658	3-MFA	2-(3-Methylphenyl)aminobenzoic acid	10	5	5	0	x	x	x	x
M3262	N-Methyl-D-aspartic acid	NMDA	10			2	6.5	2.5	0.111	No
M4008	Morin	2',3,4',5,7-Pentahydroxyflavone	10			6	7	1.0	0.0056	Yes
M5171	S-Methyl-L-thiocitrulline acetate	N5-[Imino(methylthio)methyl]-L-ornithine acetate	10		2	6	8.33	0.80	0.0456	No
M5644	(±)-Methoxyverapamil hydrochloride	D600; Gallopamil	10			4	10.75	0.62	0.5717	No
M6545	Mitoxantrone	1,4-Dihydroxy-5,8-bis([2-([2-hydroxyethyl]amino)ethyl]amino)-9,10-anthracenedione	10	4	5	1	5	0	x	x
M7684	MRS 2159		10	2		8	10.88	0.81	0.5756	No
SML0269	Nitisinone	2-(2-Nitro-4-trifluoromethylbenzoyl)-1,3-cyclohexanedione 2-[2-Nitro-4-(trifluoromethyl)benzoyl]cyclohexane-1,3-dione NTBC Nitisone SC 0735	10		1	5	8.8	1.24	0.1888	No
M1022	Dihydrocapsaicin	8-Methyl-N-vanillylnonanamide	10			4	8.75	0.75	0.1879	No
M1809	MRS 1523	3-propyl-6-ethyl-5-[(ethylthio)carbonyl]-2-phenyl-4-propyl-3-pyridine carboxylate	10			3	10.67	3.18	0.6703	No
M2727	Mexiletene hydrochloride	1-(2,6-Xylyloxy)-2-aminopropane	10			8	10.25	1.03	0.9157	No
M3281	alpha-Methyl-DL-tyrosine methyl ester hydrochloride	AMPT	10			7	10.57	1.55	0.8395	No
M4145	Minoxidil		10			7	10.29	0.91	0.9471	No
M5250	Melatonin	N-[2-(5-Methoxyindol-3-yl)ethyl]acetamide	10			8	11	1.05	0.5027	No
M5685	Metrazoline oxalate	1H-Imidazole, 4,5-dihydro-2-[(1E)-2-(2-methylphenyl)ethenyl,-ethandioate	10			7	7.42	0.68	0.0038	Yes
M6628	O-Methylserotonin hydrochloride	Mexamine hydrochloride	10			3	9.66	0.88	0.6386	No
SMl1606	Oseltamivir phosphate	(3R,4R,5S)-4-Acetamido-5-amino-3-(1-ethylpropoxy)-1-cyclohexene-1-carboxylic acid ethyl ester phosphate salt, GS4104	10			7	8.28	1.26	0.0506	No
L131	L-745,870 hydrochloride	3-[[4-(4-Chlorophenyl)piperazin-1-yl]methyl]-1H-pyrrolo[2,3-b]pyridine hydrochloride	10			8	9.5	0.77	0.3612	No
M1275	(-)-Naproxen sodium	(S)-6-Methoxy-alpha-methyl-2-naphthaleneacetic acid sodium	10			8	10.13	1.06	0.8145	No
F7932	Famciclovir	2-(2-(2-Amino-9H-purin-9-yl)ethyl)-1,3-propanediol diacetate ester, BRL 42810	10			6	12.33	0.91	0.0658	No
M2776	Methylergonovine maleate	Methergine maleate	10			5	11.8	1.98	0.2489	No
SML1610	Dapiprazole hydrochloride	5,6,7,8-Tetrahydro-3-[2-[4-(2-methylphenyl)-1-piperazinyl]ethyl]-1,2,4-triazolo[4,3-a]pyridine hydrochloride	10			6	11.83	0.90	0.1659	No
R8404	Rufinamide	1-[(2,6-difluorophenyl)methyl]-1H-1,2,3-Triazole-4-carboxamide	10			6	10.67	0.95	0.7674	No
M5379	L-Methionine sulfoximine	L-S-(3-Amino-3-carboxypropyl)-S-methylsulfoximine	10			5	9.8	0.96	0.6322	No
M6191	GW9662	2-Chloro-5-nitro-N-phenyl-benzamide	10			5	10.4	0.92	0.9513	No
E4660	Eupatorin	3',5-Dihydroxy-4',6,7-trimethoxyflavone, 5-Hydroxy-2-(3-hydroxy-4-methoxyphenyl)-6,7-dimethoxy-4H-1-benzopyran-4-one, 6-Methoxyluteolin 4',7-dimethyl ether, NSC 106402	10			5	10.6	0.87	0.8946	No
D8941	2,6-Difluoro-4-[2-(phenylsulfonylamino)ethylthio]phenoxyacetamide	PEPA	10			5	12	0.31	0.1461	No
