## Supplementary file 2 for "An in vivo drug screen reveals that cyclooxygenase 2-derived prostaglandin D_2_ promotes spinal cord neurogenesis"

### Sheet: 1st batch
CATNUM	Name	SecName	Initial number of animals	N number	Mean number of neurons	SEM	p-Value (vs DMSO)	Significant
-	DMSO	Dimethyl sulfoxide	30	22	10.23	0.4964
-	Cyclopamine	Cyclopamine	30	28	5.571	0.3104	<0.0001	Yes
L5025	Leflunomide	5-Methylisoxazole-4-(4-trifluoromethylcarboxanilide)	30	29	9.20	0.44	0.3779	No
I106	S(+)-Ibuprofen	S-(+)-2-(4-Isobutylphenyl)propionic acid	30	24	7.0	0.53	0.0007	Yes
U6881	U-73343	1-[6-[((17ß)-3-Methoxyestra-1,3,5[10]-trien-17-yl)amino]hexyl]-2,5-pyrrolidinedione	30	22	7.22	0.44	0.0005	Yes
N0287	NNC 55-0396	(1S,2S)-2-(2-(N-[(3-Benzimidazol-2-yl)propyl]-N-methylamino)ethyl)-6-fluoro-1,2,3,4-tetrahydro-1-isopropyl-2-naphtyl cyclopropanecarboxylate dihydrochloride	30	24	8.16	0.44	0.021	Yes
SML1587	Perlapine	6-(4-Methyl-1-piperazinyl)-11H-?dibenz[b,e]azepine, 6-(4-Methyl-1-piperazinyl)morphanthridine, CID 16106	30	27	7.22	0.3749	0.0002	Yes
L2906	Lomefloxacin hydrochloride		30	18	7389	0.5248	0.0026	Yes
A0606	Aurothioglucose	1-Thio-D-glucopyranose gold salt	30	20	6.25	0.5753	<0.0001	Yes
SML0644	SANT-2	N-[3-(1H-Benzimidazol-2-yl)-4-chlorophenyl]-3,4,5-triethoxybenzamide	30	23	7.95	0.47	0.0123	Yes
L4376	alpha-Lobeline hydrochloride	(-)-Lobeline hydrochloride	30	25	7.12	0.36	<0.0001	Yes
L0664	Loxoprofen	Koloxo	15	13	7.615	0.7889	0.0058	Yes

### Sheet: 2nd batch
CATNUM	Name	SecName	Initial number of animals	N number	Mean number of neurons	SEM	p-Value (vs DMSO)	Significant
-	DMSO	Dimethyl sulfoxide	35	32	10.91	0.5809
-	Cyclopamine	Cyclopamine	35	34	6235	0.4833	< 0.0001	Yes
SML0264	AEG 3482	6-Phenyl-imidazo[2,1-b]-1,3,4-thiadiazole-2-sulfonamide	20	14	7214	0.7716	0.0007	Yes
I146	IB-MECA	1-Deoxy-1-[6-[[(3-iodophenyl) methyl]amino]-9H-purin-9-yl]-N-methyl-beta-D-ribofuranuronamide	20	14	8.5	0.6526	0.0182	Yes
K1136	Ketorolac tris salt	Toradol	20	16	8125	0.34	0.0022	Yes
SML0247	Rizatriptan benzoate salt	MK-462 N,N-Dimethyl-2-[5-(1,2,4-triazol-1-ylmethyl)-1H-indol-3-yl]ethylamine benzoate salt	20	14	9857	0.6009	0.2837	No
M1818	Molindone hydrochloride	3-Ethyl-1,5,6,7-tetrahydro-2-methyl-5-(4-morpholinylmethyl)-4H-indol-4-one hydrochloride	20	19	8842	0.3844	0.0142	Yes
L0258	L-701,324	7-Chloro-4-hydroxy-3-(3-phenoxy)phenylquinolin-2[1H]-one	20	15	9	0.9361	0.0218	Yes
I6504	(-)-Isoproterenol hydrochloride	(-)-Isoprenaline hydrochloride	20	14	7643	0.8683	0.0009	Yes
L5783	Lidocaine N-ethyl bromide quaternary salt	QX-314	20	13	10.38	0.6937	0.6101	No
SMl1624	JNJ-63533054	(S)-3-Chloro-N-(2-oxo-2-((1-phenylethyl)amino)ethyl)benzamide	20	17	9235	0.5391	0.0668	No
SML0195	Mifamurtide	CGP-19835 MTP-PE MTP-cephalin Muramyl tripeptide phosphatidylethanolamine N-(N-Acetylmuramoyl)-L-alanyl-D-a-glutaminyl-N-[(7R)-4-hydroxy-4-oxido-10-oxo-7-[(1-oxohexadecyl)oxy]-3,5,9-trioxa-4-phosphapentacos-1-yl]-L-alaninamide	20	16	8688	0.624	0.0218	Yes
SML1480	Alclometasone dipropionate	Alclometasone 17,21-dipropionate, Alclometasone Dipropanoate, Sch 22219	20	14	9214	0.5663	0.0842	No
K2628	Ketotifen fumarate		20	19	7	0.4897	< 0.0001	Yes
L8533	Lansoprazole		20	18	10.72	0.6039	0.8386	No
I7388	Isoxanthopterin	2-Amino-4,7-dihydroxypteridine	20	17	8412	0.6809	0.0108	Yes
L4900	Lonidamine	Diclondazolic acid	20	10	7.7	0.5385	0.0053	Yes
S8822	SB-525334	6-[2-tert-Butyl-5-(6-methyl-pyridin-2-yl)-1H-imidazol-4-yl]-quinoxaline	20	14	5143	0.5631	< 0.0001	Yes
L106	Loxapine succinate		20	17	9647	0.6639	0.1838	No

### Sheet: 3rd batch
CATNUM	Name	SecName	Initial number of animals	N number	Mean number of neurons	SEM	p-Value (vs DMSO)	Significant
-	DMSO	Dimethyl sulfoxide	25	21	9429	0.4859
-	Cyclopamine	Cyclopamine	25	22	6591	0.4038	< 0.0001	Yes
T5576	TMPH hydrochloride	2,2,6,6-Tetramethylpiperidin-4-yl heptanoate hydrochloride	20	15	11.33	0.7908	0.035	Yes
SMl1100	Varespladib	2-[[3-(2-amino-2-oxoacetyl)-2-ethyl-1-(phenylmethyl)-1H-indol-4-yl]oxy]-acetic acid	20	14	10.29	0.737	0.3179	No
M3668	Metergoline	[[(8beta)-1,6-Dimethylergolin-8-yl]-methyl]carbamic acid phenylmethyl ester	20	16	8188	0.6965	0.0574	No
SML0667	PF-429242 dihydrochloride	4-[(Diethylamino)methyl]-N-[2-(2-methoxyphenyl)ethyl]-N-(3R)-3-pyrrolidinyl-benzamide dihydrochloride, PF 429242 dihydrochloride	20	11	7273	0.4283	0.0068	Yes
M5391	(±)-Metoprolol (+)-tartrate	1-(Isopropylamino)-3-(p-[beta-methoxyethyl]phenoxy)-2-propanol tartrate	20	14	10	0.8452	0.534	No
SML0223	Zoledronic acid monohydrate	P,P'-[1-Hydroxy-2-(1H-imidazol-1-yl)ethylidene]bisphosphonic acid monohydrate Zoledronate monohydrate [1-hydroxy-2-(1H-imidazol-1-yl)ethane-1,1-diyl]bis(phosphonic acid) monohydrate	20	15	8533	0.7028	0.286	No
M4659	Milrinone	1,6-Dihydro-2-methyl-6-oxo-[3,4'-bipyridine]-5-carbonitrile	20	15	8267	0.3581	0.0832	No
SMl0040	Lometrexol hydrate	LY 264618 hydrate N-[4-[2-[(6R)-2-amino-3,4,5,6,7,8-hexahydro-4-oxopyrido[2,3-d]pyrimidin-6-yl]ethyl]benzoyl]-L-glutamic acid hydrate	20	13	10.46	0.7036	0.2215	No
L135	L-741,626	(±)-3-[4-(4-Chlorophenyl)-4-hydroxypiperidinyl]methylindole	20	16	7563	0.376	0.0067	Yes
M1559	Moxonidine hydrochloride	BDF-5895	20	17	7412	0.6305	0.0142	Yes
M3935	Meloxicam sodium	4-Hydroxy-2-methyl-N-(5-methyl-2-thiazolyl)-2H-1,2-benzothiazine-3-carboxamide 1,1-dioxide	20	16	6813	0.5789	0.0014	Yes
M5560	(S)-MAP4 hydrochloride	(S)-2-Amino-2-methyl-4-phosphonobutanoate hydrochloride	20	14	7786	0.6129	0.0422	Yes
M5685	Metrazoline oxalate	1H-Imidazole, 4,5-dihydro-2-[(1E)-2-(2-methylphenyl)ethenyl,-ethandioate	20	10	6.5	0.5426	0.001	Yes
