## Supplementry file 3 for "An in vivo drug screen reveals that cyclooxygenase 2-derived prostaglandin D_2_ promotes spinal cord neurogenesis"

### Sheet: COX drugs
CATNUM	Name	SecName	Initial number of animals	Dead animals after 24 hours	Dead animals after 48 hours	N number	Mean number of neurons	SEM	p-Value (vs DMSO)	Significant
-	DMSO	Dimethyl sulfoxide	40			38	10.05	0.4782	-	-
-	Cyclopamine	Cyclopamine	45			45	6444	0.2835	< 0.0001	Yes
E0516	Etodolac	1,8-Diethyl-1,3,4,9-tetrahydropyrano[3,4-b]indole-1-acetic acid	40			36	7917	0.4998	0.0017	Yes
SML0613	Rofecoxib	4-[4-(Methylsulfonyl)phenyl]-3-phenyl-2(5H)-furanone	40			27	7185	0.4031	< 0.0001	Yes
N1016	Nimesulide	N-(4-Nitro-2-phenoxyphenyl)methanesulfonamide	40	9		23	6652	0.4603	< 0.0001	Yes
N0630	Niflumic acid	2-(3-[Trifluoromethyl]anilino)nicotinic acid	40	29		7	6	0.6901	0.0003	Yes
SMl0994	DFU	3-(3-Fluorophenyl)-5,5-?dimethyl-4-[4-(methylsulfonyl)phenyl]-2(5H)-furanone	40		2	25	6.72	0.5996	< 0.0001	Yes
